# MicroRNA signatures of VO_2_peak in older adult participants of the Study of Muscle, Mobility and Aging

**DOI:** 10.1101/2025.01.08.631999

**Authors:** Genesio M. Karere, Fang-Chi Hsu, Russell T. Hepple, Paul M. Coen, Steve Cummings, Anne Newman, Nancy W. Glynn, Lauren Sparks, Nancy E. Lane, Jianzhao Xu, Nathan Wagner, Ge Li, Jeanne Chan, Laura A. Cox, Stephen Kritchevsky

## Abstract

**Background:** Peak oxygen consumption during exercise (VO_2_peak), is a direct measure of cardiorespiratory fitness (CF), a key indicator of physical function and overall health. However, the molecular changes that underpin VO_2_peak variation are not clear. Our objective is to understand the miRNA signatures that relate to VO_2_peak variation, which could provide insights to novel mechanisms that contribute to low VO_2_peak.

**Methods:** We used small RNA sequencing to analyze serum samples from 72 participants (70-79 yrs old, 53% female) of the Study of Muscle, Mobility and Aging (SOMMA). We analyzed samples from individuals with low or high VO_2_peak (N=18/group) as well as samples from 36 randomly selected participants spanning the entire spectrum of VO_2_peak. We used LIMMA analysis package for regression analysis and to identify differentially expressed miRNAs. We used receiver operating characteristic curve analysis to evaluate the Area Under the Curve (AUC) and sensitivity and specificity rates.

**Results:** We identified 1,055 miRNAs expressed in all serum samples. Expression of 65 miRNAs differed between participants with low and high VO_2_peak (p < 0.05). After p-value adjustment, expression of 5 miRNAs (miR-1301-3p, -431-5p, -501-5p, -519a-3p, and -18a-3p) remained significantly different (FDR = 0.05). The five miRNAs had AUC ranging from 0.77 to 0.84. The optimal sensitivity and specificity ranged from 70 to 80% and 80 to 90%, respectively. After adjustment for age and sex covariates, 46 miRNAs significantly correlated with VO_2_peak (p < 0.05) and miR-519a-3p remained significant based on adjusted of p-values.

**Conclusions:** We identified a miRNA signature of VO_2_peak in older individuals that might provide insights to novel mechanisms that drive low VO_2_peak. Future studies will validate the findings in a larger, longitudinal study cohort.
