## Supplemental Tables 1 and 2 for "MicroRNA signatures of VO_2_peak in older adult participants of the Study of Muscle, Mobility and Aging"

### Sheet: Supplemental Table 1
miRNA ID	logFC	P-value	P-value adjusted
hsa-miR-1301-3p	2.84538	7.91194e-05	0.0273523
hsa-miR-431-5p	2.99164	0.000119939	0.0273523
hsa-miR-501-5p	2.75726	0.000178435	0.0273523
hsa-miR-519a-3p	1.74671	0.000213273	0.0273523
hsa-miR-18a-3p	2.03176	0.000481133	0.0493643
hsa-miR-1301-3p	1.6129	0.000483588	0.0449619
hsa-miR-93-3p	2.19756	0.00225765	0.165454
hsa-miR-517a-3p	1.93216	0.00426264	0.257384
hsa-miR-1180-3p	2.57515	0.00578348	0.257384
hsa-miR-487b-3p	2.23917	0.00600645	0.257384
hsa-miR-766-3p	1.94961	0.00648947	0.257384
hsa-miR-874-5p	1.66713	0.00789012	0.257384
hsa-miR-382-5p	2.36167	0.00811289	0.257384
hsa-miR-378a-5p	2.01268	0.00845887	0.257384
hsa-miR-224-3p	1.03335	0.00878778	0.257384
hsa-miR-4731-5p	1.23781	0.00989535	0.257384
hsa-miR-450a-5p	1.8052	0.0102454	0.257384
hsa-miR-323a-5p	1.338	0.0103255	0.257384
hsa-miR-99b-3p	1.60929	0.0106609	0.257384
hsa-miR-7-5p	1.45597	0.0118986	0.257384
hsa-miR-330-3p	2.141	0.0120265	0.257384
hsa-miR-339-3p	1.69571	0.0121718	0.257384
hsa-miR-4665-5p	1.73853	0.0123669	0.257384
hsa-miR-548ax	1.30136	0.0123946	0.257384
hsa-miR-556-5p	1.71563	0.0125431	0.257384
hsa-miR-376b-3p	2.09611	0.0150781	0.297503
hsa-miR-1228-5p	1.39919	0.0173957	0.329288
hsa-miR-874-3p	2.26695	0.0182504	0.329288
hsa-miR-1249-3p	1.32293	0.019029	0.329288
hsa-miR-449a	1.55232	0.019754	0.329288
hsa-miR-532-3p	1.57754	0.0206535	0.329288
hsa-miR-11400	1.82365	0.0211641	0.329288
hsa-miR-221-5p	1.91002	0.0215235	0.329288
hsa-miR-187-3p	1.09145	0.0223243	0.329288
hsa-miR-6764-5p	0.866989	0.0224661	0.329288
hsa-miR-1908-5p	1.91439	0.0232617	0.331479
hsa-miR-181a-3p	1.34243	0.0240555	0.333526
hsa-miR-548o-5p	1.14355	0.0256655	0.340555
hsa-miR-150-3p	2.01327	0.0258901	0.340555
hsa-miR-503-5p	1.66642	0.0292206	0.357975
hsa-miR-1273h-3p	1.19507	0.0295069	0.357975
hsa-miR-154-5p	1.46351	0.0321527	0.357975
hsa-miR-628-5p	1.51924	0.0327623	0.357975
hsa-miR-92b-3p	1.67297	0.0327831	0.357975
hsa-miR-744-5p	1.37858	0.0331409	0.357975
hsa-miR-493-3p	1.93065	0.0334201	0.357975
hsa-miR-6813-5p	1.09283	0.0338444	0.357975
hsa-miR-324-3p	1.07188	0.0341889	0.357975
hsa-miR-3679-5p	1.3444	0.0342475	0.357975
hsa-miR-217-5p	0.808857	0.0348903	0.357975
hsa-miR-10b-3p	1.62762	0.0357152	0.358271
hsa-miR-450a-1-3p	1.43148	0.0375555	0.358271
hsa-miR-30b-3p	1.30728	0.0385105	0.358271
hsa-miR-487a-3p	1.69691	0.0387788	0.358271
hsa-let-7i-5p	0.862536	0.039253	0.358271
hsa-miR-497-5p	1.33072	0.0394413	0.358271
hsa-miR-199a-5p	1.72939	0.0399057	0.358271
hsa-miR-191-3p	1.42633	0.0409563	0.358271
hsa-miR-505-3p	1.50594	0.0412047	0.358271
hsa-miR-151a-5p	0.830026	0.0426904	0.365003
hsa-miR-522-3p	1.25015	0.0446331	0.375357
hsa-miR-1273h-5p	1.01618	0.0460333	0.377219
hsa-miR-3198	0.828798	0.0463251	0.377219
hsa-miR-584-5p	1.63344	0.0493405	0.392144
hsa-miR-98-5p	0.641365	0.0496868	0.392144

### Sheet: Supplemental Table 2
miRNA	r	pvalue	pvalue_adjusted
hsa-miR-519a-3p	0.450921	8.94976e-05	0.0459123
hsa-miR-18a-3p	0.414542	0.000359969	0.092332
hsa-miR-187-3p	0.353133	0.00271245	0.364748
hsa-miR-323a-5p	0.341047	0.00386243	0.364748
hsa-miR-1294	0.316745	0.0075508	0.364748
hsa-miR-1301-3p	0.313969	0.00812461	0.364748
hsa-miR-519b-3p	0.309534	0.0091207	0.364748
hsa-miR-11400	0.309179	0.00920494	0.364748
hsa-miR-378a-5p	0.307366	0.0096454	0.364748
hsa-miR-874-5p	0.305984	0.00999351	0.364748
hsa-miR-501-5p	0.305431	0.0101357	0.364748
hsa-miR-1249-3p	0.303848	0.0105527	0.364748
hsa-miR-1273h-3p	0.301303	0.0112546	0.364748
hsa-miR-10b-3p	0.299937	0.0116477	0.364748
hsa-miR-766-3p	0.293952	0.013514	0.364748
hsa-miR-23b-3p	0.293487	0.0136691	0.364748
hsa-miR-744-5p	0.291031	0.0145152	0.364748
hsa-miR-517a-3p	0.290351	0.014757	0.364748
hsa-miR-548ax	0.288495	0.0154352	0.364748
hsa-miR-93-3p	0.287947	0.0156407	0.364748
hsa-miR-6764-5p	0.285489	0.0165906	0.364748
hsa-miR-4731-5p	0.28343	0.0174245	0.364748
hsa-miR-487b-3p	0.281713	0.018147	0.364748
hsa-miR-221-5p	0.279871	0.0189503	0.364748
hsa-miR-6813-5p	0.278048	0.019775	0.364748
hsa-miR-1228-5p	0.275808	0.0208301	0.364748
hsa-miR-181b-5p	0.274925	0.0212593	0.364748
hsa-miR-376b-3p	0.274363	0.0215364	0.364748
hsa-miR-382-5p	0.273885	0.021774	0.364748
hsa-miR-449a	0.273284	0.0220766	0.364748
hsa-miR-30b-3p	0.271099	0.0232057	0.364748
hsa-miR-224-5p	0.269778	0.0239125	0.364748
hsa-miR-3909	0.267619	0.0251059	0.364748
hsa-miR-3928-3p	0.267367	0.0252486	0.364748
hsa-miR-219a-2-3p	0.267113	0.0253926	0.364748
hsa-miR-199b-5p	0.266757	0.0255964	0.364748
hsa-miR-339-3p	0.264545	0.0268921	0.372855
hsa-miR-431-5p	0.26079	0.0292185	0.39445
hsa-miR-450a-1-3p	0.256283	0.0322327	0.423984
hsa-miR-556-5p	0.253623	0.0341303	0.437722
hsa-miR-3198	0.251144	0.035982	0.44767
hsa-miR-185-3p	0.249682	0.0371131	0.44767
hsa-miR-324-3p	0.248216	0.0382772	0.44767
hsa-miR-3679-5p	0.248067	0.0383967	0.44767
hsa-miR-5010-3p	0.246397	0.0397631	0.451686
hsa-miR-505-3p	0.242804	0.0428388	0.451686
